# Gene encoding CC-NBS-LRR protein on rye chromosome 1RS confers wheat stripe rust resistance

**DOI:** 10.1101/2024.10.04.616747

**Authors:** Chunhui Wang, Yanan Chang, Mian Wang, Jing Wang, Chang Liu, Chaolan Fan, Congyang Yi, Chen Zhou, Jing Yuan, Wuyun Yang, Dengcai Liu, Tao Wang, Yang Liu, Xingguo Ye, Fangpu Han

## Abstract

Stripe rust, a globally widespread disease, stands as one of the most significant threats to wheat cultivation. The 1BL/1RS translocation, renowned for its robust resistance to both rust and powdery mildew, has historically played an important role in wheat breeding and production. The gene for resistance to stripe rust on the 1RS is known as *Yr9* and plays an important role in the production of wheat, but over the course of long-term breeding had lost its resistance due to the evolution of stripe rust towards greater and greater virulence. In this paper, we cloned the stripe rust resistance gene, *Yr9*, from triticale by genetic mapping approach. The *Yr9* encodes a typical nucleotide-binding leucine-rich repeat (NLR) protein. Both transgenic and overexpression of *Yr9* in highly stripe rust susceptible wheat varieties conferred complete resistance to the stripe rust races CYR17 and partial resistance to the stripe rust races CYR32, CYR33, and CYR34. In addition, the *Yr9* allele in the 1BL/1RS translocation line also showed the same level of resistance to stripe rust. Both two alleles loses resistance when deployed in the field or inoculated with mixed physiological races collected from the field. Our findings provide valuable insights for breeders to strategically incorporate disease resistance genes and provides a foundation for further understanding how pathogenic bacteria might evolve to evade recognition via NLR type proteins.

**Significance:** The 1BL/1RS translocation between wheat and rye is the most successful case of exogenous gene application in plant genetic improvement and has been used in wheat breeding for over 50 years. Here we report the cloning of a stripe rust resistance gene *Yr9* located on rye chromosome 1RS using a triticale population. The *Yr9* encodes a coiled-coil nucleotide-binding site leucine-rich repeat (CC-NBS-LRR) protein that show complete resistance to the stripe rust races CYR17 and partial resistance to the stripe rust races CYR32, CYR33, and CYR34, albeit demonstrating susceptibility under field conditions. Our findings position *Yr9* as an ideal candidate gene to study the mechanism of inactivation of disease resistance genes as a result of pathogen evolution.
