## Supplementary Dataset S1-S4 for "Gene encoding CC-NBS-LRR protein on rye chromosome 1RS confers wheat stripe rust resistance"

### Sheet: S1
Supplementary Dataset S1 Molecular markers used for genetic mapping of Yr9
Marker	Type	Forward primer	Reverse primer	Region
1R_InDel_68	InDel	AGGTTCCATTTGATTATCTGGTGT	CCGATCGGAAGCATACGTCA	1R:859025-858747
1R_InDel_76	InDel	ATGTGCAGCCTGTAGTGTCG	TAGCCAGACAGTACGCGAGA	1R:34671585-34671789
1R_InDel_31	InDel	CACGCCCCTGGAACATTTTG	CTGACACATGGGTCCCACTC	1R:163293069-163293222
1R_InDel_7	InDel	CGGCTCTGAGGACAAGTCAA	AACGCCGGAAAGATGAAACC	1R:359047129-359046913
1R_InDel_8	InDel	TGCAAACGAAAACACCCGTT	GCCGAAGAGAATTGACAGGC	1R:462285265-462285449
1R_InDel_39	InDel	TGCGAAGTGTACCAAGTACAAAC	TGCCAAACGATTTCCCGGAT	1R:609131440-609131190
1R_InDel_35	InDel	TAGACGTGGAATTGGGCACC	ACGTGTTGGTGAGCATGACA	1R:663460428-663460174
1R_InDel_160	InDel	TGCGATGGATTCATGACGGT	CCTATTAGCCTCGCAAGCGT	1R:5966338-5966004
1R_InDel_69	InDel	GTTGCTTGGCGGTAATGTGG	GCTCACCGCTAGCTTCTCTC	1R:8837628-8837401
1R_InDel_167	InDel	TAGCTATGCCCATGTCCAGTC	GTGTGTCCAATACTCTCATCTGGT	1R:12506873-12506752
1R_InDel_115	InDel	GTGAGCCATCACTTAGGCCA	CTGCAATGGGTCGAAAGTGG	1R:16522946-16522802
1R_InDel_72	InDel	GGACCAGCCATTTGGCAATC	TTAAGTTGGACACGGACGGG	1R:18235503-18234563
1R_InDel_184	InDel	TCACCATTAGGCATGACACAGA	CGTGTGTTTCATTTGCGGCT	1R:20547957-20548052
1R_Indel_229	InDel	GCACTACTCACGGAAGGCTC	CTTGTTTGGCACACGGGATT	1R:13687930-13688070
1R_Indel_232	InDel	TAGCCTTAGGCGAAACAGGC	TTGAGAGTGGACGAAAGCCC	1R:13932636-13932810
1R_Indel_235	InDel	TAGTGATGACGGTGGGGTCA	CATCATGTCATGGCACTCGC	1R:15727166-15727444
1R_Indel_239	InDel	CTGCAATGGGTCGAAAGTGG	TTAGGCCAACTTCATCGCCC	1R:16522802-16522934
1R_Indel_242	InDel	CCTTCCACACGACTCGAGAA	CTAGCTGGCTAGGAGACGGC	1R:17259428-17259591

### Sheet: S2
Supplemental Dataset 2. Transcriptome analysis of all genes in the Yr9 interval.
Gene ID	Chromosome	Strand	Start	End	L20191212-0h-1	L20191212-0h-2	L20191212-12h-1	L20191212-12h-2	L20191212-24h-1	L20191212-24h-2	L20191212-48h-1	L20191212-48h-2	L20191212-72h-1	L20191212-72h-2	4100-0h-1	L20191212-0h-2	L20191212-12h-1	L20191212-12h-2	L20191212-24h-1	L20191212-24h-2	L20191212-48h-1	L20191212-48h-2	L20191212-72h-1	L20191212-72h-2	R-pool	S-pool
SECCE1Rv1G0003470	1R	+	13960915	13961231	0.491173	0	0.289124	0	0	0	0	0	1.07759	0.38125	0	0.589165	0.261057	0.238587	0.257164	0.230666	0	0.497162	1.72859	0.177278	0	0.035386
SECCE1Rv1G0003480	1R	+	13962491	13963637	0	0.384104	0.377592	0.474659	0.431462	0.61762	0.578764	0.331925	0.052815	0.035933	0.046373	0.005552	0.141769	0.442563	0.098903	0.263988	0	0	0	0	0.035786	0.074451
SECCE1Rv1G0003500	1R	-	14097234	14100309	0	0	0	0	0	0	0.01745	0	0	0	0	0	0.060293	0	0	0.190148	0	0.013697	0	0	0.135597	0.085093
SECCE1Rv1G0003520	1R	+	14577713	14579450	0.453232	0.448146	0.238263	0.357986	0.374099	0.956054	0.067579	0.157855	0.693397	0.547757	0	0.028528	0.067177	0.030809	0.06709	0.031809	0	0.066239	0	0	0	0
SECCE1Rv1G0003530	1R	-	14601967	14603743	0	0	0	0	0.042371	0	0	0	0	0	0.059465	0.085436	0.034842	0.198401	0.133874	0.22327	0	0.098744	0.086366	0.111371	0	0.031654
SECCE1Rv1G0003540	1R	-	14643837	14645480	0	0	0	0	0	0	0	0	0	0	0	0	0	0.035589	0.069751	0	0	0.034433	0	0.070524	0	0.033951
SECCE1Rv1G0003550	1R	-	14664071	14664355	0	0	0	0	0	0	0	0	0	0	0	0	0	0	0	0	0	0.238831	0	0	0	0
SECCE1Rv1G0003560	1R	+	14667609	14669367	0.213587	0.115453	0.051471	0.055831	0.095374	0.041896	0	0.045567	0	0	1.06148	1.1366	2.01651	1.9794	2.08855	0.382564	0.675914	1.39324	0.661653	0.007641	0.229735	0.360147
SECCE1Rv1G0003570	1R	-	14675159	14675410	0	0	0	0	0	0	0	0	0	0	0	0	0	0	0	0	0	0	0	0	0	0
SECCE1Rv1G0003580	1R	-	14745589	14747033	0.029375	0	0.219424	0	0.130593	0	0.062854	0.160001	0.030253	0.002229	0	0	0	0	0	0	0	0	0	0.044591	0	0.025694
SECCE1Rv1G0003600	1R	+	14789725	14789958	0	0	0	0	0	0	0	0	0	0	0	0	0	0	0	0	0	0	0	0	0	0
SECCE1Rv1G0003610	1R	-	14794787	14795002	0	0	0	0	0	0	0	0	0	0	0	0	0	0	0	0	0	0	0	0	0	0
SECCE1Rv1G0003620	1R	-	14812201	14812455	0	0	0	0	0	0	0	0	0	0	0	0	0	0	0	0	0	0	0	0	0	0
SECCE1Rv1G0003630	1R	+	14824571	14824795	0	0	0	0.208632	0	0	0	0	0	0	0	0.114469	0.557154	0.721555	0	0	0	0	0.267776	0	0	0
SECCE1Rv1G0003640	1R	+	14849019	14849252	0	0	0	0	0	0	0	0	0	0	0	0	0	0	0	0	0	0	0	0	0	0
SECCE1Rv1G0003660	1R	-	14866033	14866248	0	0	0	0	0.205337	0	0	0	0	0	0	0	0	0	0.170986	0.322112	0.165549	0	0.990999	0	0	0
SECCE1Rv1G0003670	1R	-	14871815	14872069	0	0	0	0	0	0	0	0	0	0	0	0	0	0	0	0	0	0	0	0	0	0
SECCE1Rv1G0003680	1R	+	14893298	14893531	0	0	0	0	0	0	0	0	0	0	0	0	0	0	0	0	0	0	0	0	0	0
SECCE1Rv1G0003690	1R	-	14917799	14918053	0	0	0	0	0	0	0	0	0	0	0	0	0	0	0	0	0	0	0	0	0	0
SECCE1Rv1G0003700	1R	-	14928736	14928978	0	0	0	0	0	0	0	0	0	0	0	0	0	0	0	0	0	0	0	0	0	0
SECCE1Rv1G0003710	1R	+	14933028	14933261	0	0	0	0	0	0	0	0	0	0	0	0	0	0	0	0	0	0	0	0	0	0
SECCE1Rv1G0003720	1R	+	14936388	14936612	0	0	0	0	0	0	0	0.147748	0	0	0	0	0	0	0	0	0	0	0	0	0	0
SECCE1Rv1G0003730	1R	+	14947324	14951038	2.82595	2.20998	2.70972	2.62988	3.11311	2.7324	4.04471	3.09404	2.4831	2.98319	0.471439	0.299438	0.590799	0.455009	0.938957	0.80448	0.753926	0.732587	1.18413	0.581246	0.563822	0.217066
SECCE1Rv1G0003740	1R	+	14955822	14959659	5.86813	5.28759	5.14789	5.11354	3.91917	3.73771	4.94374	4.4986	7.71384	8.22831	1.47286	1.25576	1.68527	0.681924	1.13937	1.10681	1.6396	1.72336	1.61167	1.93974	0.761004	0.82477
SECCE1Rv1G0003750	1R	+	14965135	14969104	3.38454	2.51396	2.74246	2.32125	2.72015	2.32532	3.74902	3.31656	7.91436	7.49629	0.13881	0.142	0.27412	0.088825	0.414737	0.272552	0.14248	0.174879	0.434701	0.16884	0.978204	0.121176
SECCE1Rv1G0003760	1R	+	14974652	14981703	7.79129	6.84693	6.02829	4.8496	6.20621	5.62145	8.9935	7.5413	8.75655	8.24553	0.0226	0.010872	0.015934	0.012872	0	0	0.025786	0	0.005361	0.008735	7.83045	0
SECCE1Rv1G0003770	1R	+	14989710	14994699	11.5914	12.0198	13.205	12.0925	16.0841	15.0029	16.8423	14.4116	7.76826	6.91593	0.174239	0.145219	0.271659	0.145668	0.374841	0.379034	0.238011	0.277258	0.277393	0.261155	17.787	0.114227
SECCE1Rv1G0003780	1R	-	15171795	15177767	1.04592	0.962787	0.486761	0.517983	0.897844	1.0895	0.416695	0.170184	0.767186	0.624748	0.449192	0.3123	0.488504	0.711493	1.34192	1.16464	0.3179	0.280693	0.379471	0.280199	0.206016	0.054663
SECCE1Rv1G0003790	1R	+	15343042	15348249	10.9464	10.4533	10.5553	10.3478	7.22399	7.09464	33.6497	32.5697	26.0662	28.8598	8.64264	8.68715	7.45808	6.87846	4.19015	4.01453	30.6821	29.8093	22.9018	22.0947	35.6256	25.3511
SECCE1Rv1G0003840	1R	-	15462315	15463493	0.054151	0.348727	0.106429	0.05268	0.078921	0	0.037564	0	0.050751	0.064369	0	0	0	0.095901	0.24267	0.144958	0	0.030928	0	0	0.032053	0
SECCE1Rv1G0003850	1R	+	15475592	15477886	0	0	0	0	0	0	0	0	0	0	0	0	0	0	0	0	0	0	0	0	0	0
SECCE1Rv1G0003880	1R	-	15494737	15495951	0	0	0	0	0	0	0	0	0	0	0	0	0	0	0	0	0	0	0	0	0	2.49462
SECCE1Rv1G0003920	1R	-	15724594	15725095	93.3846	102.971	40.382	68.9722	24.3351	51.0621	50.2772	58.4324	4.22498	3.73455	30.341	30.3561	19.4964	21.9312	10.059	11.7014	42.5125	44.5007	19.0563	18.7242	41.6478	25.9765

### Sheet: S3
Supplemental Dataset 3. Details of the triticales and 1BL/1RS translocation lines used in this paper.
ID_number	Name	Origin	Taxonomy_name	Provider
PI 422260	Drira	Mexico	Triticosecale spp.	The Germplasm Resource Platform, Institute of Genetics and Developmental Biology, Chinese Academy of Sciences
PI 429191	X22977-0Y	Mexico	Triticosecale spp.	The Germplasm Resource Platform, Institute of Genetics and Developmental Biology, Chinese Academy of Sciences
PI 511870	Wapiti	Canada	Triticosecale spp.	The National Small Grains Collection
PI 542560	H85-743	United States	Triticosecale spp.	The National Small Grains Collection
PI 552974	Morrison	United States	Triticosecale spp.	The National Small Grains Collection
PI 559373	Karl	United States	Triticosecale spp.	The National Small Grains Collection
PI 590946	AC Certa	Canada	Triticosecale spp.	The National Small Grains Collection
PI 610224	1890	China	Triticosecale spp.	The National Small Grains Collection
PI 610225	830	China	Triticosecale spp.	The National Small Grains Collection
PI 610226	237	China	Triticosecale spp.	The National Small Grains Collection
PI 611395	CT1822-25Y-3M-1Y-4M-2Y-1M-1Y-0M	Mexico	Triticosecale spp.	The Germplasm Resource Platform, Institute of Genetics and Developmental Biology, Chinese Academy of Sciences
PI 611442	X8535-A-1Y-3M-0Y	Mexico	Triticosecale spp.	The Germplasm Resource Platform, Institute of Genetics and Developmental Biology, Chinese Academy of Sciences
PI 611453	Addax 'S'	Mexico	Triticosecale spp.	The Germplasm Resource Platform, Institute of Genetics and Developmental Biology, Chinese Academy of Sciences
PI 611466	Shepherd 112	Mexico	Triticosecale spp.	The Germplasm Resource Platform, Institute of Genetics and Developmental Biology, Chinese Academy of Sciences
PI 613157	Supremo TCL-2000	Mexico	Triticosecale spp.	The Germplasm Resource Platform, Institute of Genetics and Developmental Biology, Chinese Academy of Sciences
PI 613160	Maravilla-TCL99	Mexico	Triticosecale spp.	The Germplasm Resource Platform, Institute of Genetics and Developmental Biology, Chinese Academy of Sciences
	L20191152	China	Triticosecale spp.	Prof. Xingfeng Li, Department of Crop Genetics and Breeding, Shandong Agricultural University
	L20191165	China	Triticosecale spp.	Prof. Xingfeng Li, Department of Crop Genetics and Breeding, Shandong Agricultural University
	L20191161	China	Triticosecale spp.	Prof. Xingfeng Li, Department of Crop Genetics and Breeding, Shandong Agricultural University
	L20191212	China	Triticosecale spp.	Prof. Xingfeng Li, Department of Crop Genetics and Breeding, Shandong Agricultural University
	Rozovskaya	Ukraine	Triticosecale spp.	Prof. Fedak, Agriculture and Agri-Food Canada (AAFC), Ottawa, Ontario, Canada
	Aifeng 3	China	1BL·1RS translocation line	Laboratory preservation
	Aikang 58	China	1BL·1RS translocation line	Laboratory preservation
	Aimengniu IV	China	1BL·1RS translocation line	Laboratory preservation
	Changzhi 6406	China	1BL·1RS translocation line	Laboratory preservation
	Fengkang 2	China	1BL·1RS translocation line	Laboratory preservation
	Guinong 10	China	1BL·1RS translocation line	Laboratory preservation
	Hemai 026	China	1BL·1RS translocation line	Laboratory preservation
	Hongzhan 6816	China	1BL·1RS translocation line	Laboratory preservation
	Huaimai 0566	China	1BL·1RS translocation line	Laboratory preservation
	Huaqiang 212	China	1BL·1RS translocation line	Laboratory preservation
	Kenong 199	China	1BL·1RS translocation line	Laboratory preservation
	Kenong 9204	China	1BL·1RS translocation line	Laboratory preservation
	Laizhou 953	China	1BL·1RS translocation line	Laboratory preservation
	Lankao 24	China	1BL·1RS translocation line	Laboratory preservation
	Lovrin 10	Romania	1BL·1RS translocation line	Laboratory preservation
	Lovrin 13	Romania	1BL·1RS translocation line	Laboratory preservation
	Lumai 8	China	1BL·1RS translocation line	Laboratory preservation
	Lumai 11	China	1BL·1RS translocation line	Laboratory preservation
	Lumai 15	China	1BL·1RS translocation line	Laboratory preservation
	Luo 6112	China	1BL·1RS translocation line	Laboratory preservation
	Luomai 10	China	1BL·1RS translocation line	Laboratory preservation
	Luomai 13	China	1BL·1RS translocation line	Laboratory preservation
	Luomai 21	China	1BL·1RS translocation line	Laboratory preservation
	Nongda 399	China	1BL·1RS translocation line	Laboratory preservation
	Pu 96105	China	1BL·1RS translocation line	Laboratory preservation
	Shannong 7859	China	1BL·1RS translocation line	Laboratory preservation
	Kavkaz	Soviet Union	1BL·1RS translocation line	Laboratory preservation
	Predgornia	Soviet Union	1BL·1RS translocation line	Laboratory preservation
	Shimai 14	China	1BL·1RS translocation line	Laboratory preservation
	Shimai 4185	China	1BL·1RS translocation line	Laboratory preservation
	Zhoumai 8425B	China	1BL·1RS translocation line	Laboratory preservation
	Wankang 18	China	1BL·1RS translocation line	Laboratory preservation
	Xiannong 39	China	1BL·1RS translocation line	Laboratory preservation
	Yuzhan 4	China	1BL·1RS translocation line	Laboratory preservation

### Sheet: S4
Supplementary Dataset 4. Primers used in this study
Amplification of the full length of the SECCE1Rv1G0003760 gene
3760-Pro-F	CACCGAATGACCGAAAGCAC
3760-Pro-R	CCCGTACGAGGAACTTGTCC
3760-E1-F	GGCTTGGTCCAGATCCCTAC
3760-E1-R	CCATAAATGGTCGGACGCCT
3760-E2-F	GTTGGCATGCCCATGTTAGG
3760-E2-R	CGAAAAGCTGAGCTCTAGACGA
3760-1B1R-pro-F	GCTGGAGATGCTCTTAGCGT
3760-1B1R-pro-R	TTGATCGCGTGAGCTATCCC
Amplification of the full length of the SECCE1Rv1G0003770 gene
3770-Pro-F	GTAGCCCGTTTTGTTGCCTC
3770-Pro-R	ATCCGTTGGTGTTGTCGTGA
3770-Gene-F	AGCTGATCGGTCCAGAGAGT
3770-Gene-R	TTCACTGTGAGTCCTCTGCAT
Native promoter transgenic vector construction
110-NP-3760-F	TAAAACGACGGCCAGTGCCAAGCTTATGACCGAAAGCACTGATGA
110-NP-3760-R	ATTCGAGCTCGGTACCCGGGGATCCTCAGATCTCCTCGTCCTCGC
110-NP3760-1B1R-F	CCAAGCTTGCATGCCTGCAGGCTGGAGATGCTCTTAGCGT
110-NP3760-1B1R-R	CTCGAGCTTAAAGGGGCTAGCAATCAGATCTCCTCGTCCTCGC
Ubiquitin promoter transgenic vector construction
3760-110-F	GGTCGACTCTAGAGGATCCCCGGGTACCGAATGGATATTGTCACGGGTGC
3760-110-R	TGAACGATCGGGGAAATTCGAGCTCTCAGATCTCCTCGTCCTCGC
3770-110-F	GGTCGACTCTAGAGGATCCCCGGGTACCGAATGGATATTGTCACGGGTGC
3770-110-R	TGAACGATCGGGGAAATTCGAGCTCTCAGTTCTCCTCACACAAAT
Transgenic seedling Idetification
110NOSR	TGCGGGACTCTAATCATAAAAACCCATCTC
110NaF	CTGCTCTAGCATTCGCCATTCAG
